# HIPPIE2: a method for fine-scale identification of physically interacting chromatin regions

**DOI:** 10.1101/634006

**Authors:** Pavel P. Kuksa, Alexandre Amlie-Wolf, Yih-Chii Hwang, Otto Valladares, Brian D. Gregory, Li-San Wang

## Abstract

Most regulatory chromatin interactions are mediated by various transcription factors (TFs) and involve physically-interacting elements such as enhancers, insulators, or promoters. To map these elements and interactions, we developed HIPPIE2 which analyzes raw reads from high-throughput chromosome conformation (Hi-C) experiments to identify fine-scale physically-interacting regions (PIRs). Unlike standard genome binning approaches (e.g., 10K-1Mbp bins), HIPPIE2 dynamically calls physical locations of PIRs with better precision and higher resolution based on the pattern of restriction events and relative locations of interacting sites inferred from the sequencing readout.

We applied HIPPIE2 to *in situ* Hi-C datasets across 6 human cell lines (GM12878, IMR90, K562, HMEC, HUVEC, NHEK) with matched ENCODE and Roadmap functional genomic data. HIPPIE2 detected 1,042,738 distinct PIRs across cell lines, with high resolution (average PIR length of 1,006bps) and high reproducibility (92.3% in GM12878 replicates). 32.8% of PIRs were shared among cell lines. PIRs are enriched for epigenetic marks (H3K27ac, H3K4me1) and open chromatin, suggesting active regulatory roles. HIPPIE2 identified 2.8M significant intrachromosomal PIR–PIR interactions, 27.2% of which were enriched for TF binding sites. 50,608 interactions were enhancer–promoter interactions and were enriched for 33 TFs (31 in enhancers/29 in promoters), several of which are known to mediate DNA looping/long-distance regulation. 29 TFs were enriched in >1 cell line and 4 were cell line-specific. These findings demonstrate that the dynamic approach used in HIPPIE2 (https://bitbucket.com/wanglab-upenn/HIPPIE2) characterizes PIR–PIR interactions with high resolution and reproducibility.
