## Supplementary Table 1 for "HIPPIE2: a method for fine-scale identification of physically interacting chromatin regions"

### Sheet: annot_table
Cell line	Annotation type	Data used	Notes	URL
NHEK	ENCODE reference epigenome			https://www.encodeproject.org/reference-epigenomes/ENCSR193SZM/
NHEK	Open chromatin	Roadmap E127 DNase		https://egg2.wustl.edu/roadmap/data/byFileType/peaks/consolidated/narrowPeak/E127-DNase.macs2.narrowPeak.gz
NHEK	H3K27ac	narrowPeak file of replicated peaks		https://www.encodeproject.org/files/ENCFF943CBQ/@@download/ENCFF943CBQ.bed.gz
NHEK	H3K4me1	broadPeak	Only broadPeak is available	https://www.encodeproject.org/files/ENCFF001TCA/@@download/ENCFF001TCA.bed.gz
NHEK	H3K4me3	narrowPeak of replicated peaks		https://www.encodeproject.org/files/ENCFF027FJC/@@download/ENCFF027FJC.bed.gz
NHEK	H3K27me3	broadPeak	Only broadPeak available, appears to be deprecated	https://www.encodeproject.org/files/ENCFF001TBY/@@download/ENCFF001TBY.bed.gz
NHEK	Enhancers	Used Roadmap E127 ChromHMM		https://egg2.wustl.edu/roadmap/data/byFileType/chromhmmSegmentations/ChmmModels/coreMarks/jointModel/final/E127_15_coreMarks_mnemonics.bed.gz
HMEC	H3K27ac	narrowPeak file of replicated peaks	from 50yo female	https://www.encodeproject.org/files/ENCFF360PVA/@@download/ENCFF360PVA.bed.gz
HMEC	H3K4me3	narrowPeak file of replicated peaks	from 50yo female	https://www.encodeproject.org/files/ENCFF274LUW/@@download/ENCFF274LUW.bed.gz
HMEC	H3K4me1	narrowPeak file of replicated peaks	from 50yo female	https://www.encodeproject.org/files/ENCFF609RVI/@@download/ENCFF609RVI.bed.gz
HMEC	H3K27me3	narrowPeak file of replicated peaks	from 50yo female	https://www.encodeproject.org/files/ENCFF028RTA/@@download/ENCFF028RTA.bed.gz
HMEC	Enhancers	Roadmap E119 ChromHMM	used E119, should be 50yo female from ENCODE	https://egg2.wustl.edu/roadmap/data/byFileType/chromhmmSegmentations/ChmmModels/coreMarks/jointModel/final/E119_15_coreMarks_mnemonics.bed.gz
HMEC	Open chromatin	DNase-seq from Roadmap E119	used E119, should be 50yo female from ENCODE	https://egg2.wustl.edu/roadmap/data/byFileType/peaks/consolidated/narrowPeak/E119-DNase.macs2.narrowPeak.gz
HUVEC	H3K4me1	Bed broadPeak	only broadPeak is available	https://www.encodeproject.org/files/ENCFF001SYM/@@download/ENCFF001SYM.bed.gz
HUVEC	H3K4me3	narrowPeak of replicated peaks	only narrowPeak files are available	https://www.encodeproject.org/files/ENCFF681KRK/@@download/ENCFF681KRK.bed.gz
HUVEC	H3K27ac	narrowPeak of replicated peaks	only narrowPeak files are available	https://www.encodeproject.org/files/ENCFF230YIF/@@download/ENCFF230YIF.bed.gz
HUVEC	H3k27me3	narrowPeak of replicated peaks	only narrowPeak files are available	https://www.encodeproject.org/files/ENCFF081ZWG/@@download/ENCFF081ZWG.bed.gz
HUVEC	Enhancers	ChromHMM from E122		https://egg2.wustl.edu/roadmap/data/byFileType/chromhmmSegmentations/ChmmModels/coreMarks/jointModel/final/E122_15_coreMarks_mnemonics.bed.gz
HUVEC	Open Chromatin	Roadmap DNase-seq from E122		https://egg2.wustl.edu/roadmap/data/byFileType/peaks/consolidated/narrowPeak/E122-DNase.macs2.narrowPeak.gz
IMR90	H3k27ac/H3K4me1/H3K4me3	in-house processed peaks from YC..	No idea what these in-house peaks are, the path is gone
IMR90	H3K27me3	narrowPeak of replicated peaks	only narrowPeak files are available	https://www.encodeproject.org/files/ENCFF741WIY/@@download/ENCFF741WIY.bed.gz
IMR90	Enhancers	Roadmap E017 ChromHMM	used E017 Roadmap data	https://egg2.wustl.edu/roadmap/data/byFileType/chromhmmSegmentations/ChmmModels/coreMarks/jointModel/final/E017_15_coreMarks_mnemonics.bed.gz
IMR90	Open Chromatin	DNase-seq from Roadmap E017	used E017 Roadmap data	https://egg2.wustl.edu/roadmap/data/byFileType/peaks/consolidated/narrowPeak/E017-DNase.macs2.narrowPeak.gz
K562	H3K27ac	narrowPeak file of replicated peaks		https://www.encodeproject.org/files/ENCFF044JNJ/@@download/ENCFF044JNJ.bed.gz
K562	H3K4me1	narrowPeak file of replicated peaks		https://www.encodeproject.org/files/ENCFF183UQD/@@download/ENCFF183UQD.bed.gz
K562	H3K4me3	narrowPeak file of replicated peaks		https://www.encodeproject.org/files/ENCFF127XXD/@@download/ENCFF127XXD.bed.gz
K562	H3K27me3	narrowPeak file of replicated peaks		https://www.encodeproject.org/files/ENCFF322IFF/@@download/ENCFF322IFF.bed.gz
K562	Open chromatin	Roadmap DNase-seq from E123		https://egg2.wustl.edu/roadmap/data/byFileType/peaks/consolidated/narrowPeak/E123-DNase.macs2.narrowPeak.gz
K562	Enhancers	Roadmap ChromHMM from E123		https://egg2.wustl.edu/roadmap/data/byFileType/chromhmmSegmentations/ChmmModels/coreMarks/jointModel/final/E123_15_coreMarks_mnemonics.bed.gz
GM12878	Enhancers	Roadmap ChromHMM from E116		https://egg2.wustl.edu/roadmap/data/byFileType/chromhmmSegmentations/ChmmModels/coreMarks/jointModel/final/E116_15_coreMarks_mnemonics.bed.gz
GM12878	H3K27ac	narrowPeak file of replicated peaks		https://www.encodeproject.org/files/ENCFF816AHV/@@download/ENCFF816AHV.bed.gz
GM12878	H3K4me1	narrowPeak file of replicated peaks		https://www.encodeproject.org/files/ENCFF921LKB/@@download/ENCFF921LKB.bed.gz
GM12878	H3K4me3	narrowPeak file of replicated peaks		https://www.encodeproject.org/files/ENCFF795URC/@@download/ENCFF795URC.bed.gz
GM12878	H3K27me3	narrowPeak file of replicated peaks		https://www.encodeproject.org/files/ENCFF247VUO/@@download/ENCFF247VUO.bed.gz
GM12878	Open chromatin	Roadmap Dnase-seq from E116		https://egg2.wustl.edu/roadmap/data/byFileType/peaks/consolidated/narrowPeak/E116-DNase.macs2.narrowPeak.gz
KBM7	All annotations	Couldn't find any annotations!
